# Sex chromosome dosage compensation in a sex reversing skink is not influenced by sexual phenotype

**DOI:** 10.1101/2023.08.24.554710

**Authors:** Benjamin J. Hanrahan, J King Chang, Ashley M. Milton, Nicholas C. Lister, Duminda S.B. Dissanayake, Jillian M. Hammond, Andre L.M. Reis, Ira W. Deveson, Aurora Ruiz-Herrera, Hardip R. Patel, Jennifer A. Marshall Graves, Arthur Georges, Paul D. Waters

## Abstract

**Background:** Lizards have sex determination systems that can differ between even closely related species. These include XY and ZW systems, and thermolabile systems where genes and temperature interact to determine sex. The eastern three-lined skink (*Bassiana duperreyi*) has a differentiated XY sex determination system, in which low temperature incubation during development can cause female to male sex reversal, producing XX males. This provides a unique opportunity to investigate how genotype and sexual phenotype affect dosage compensation.

**Results:** Here, we present a draft genome assembly of the Eastern three-lined skink generated from nanopore sequencing. We also generated transcriptomes from brain and heart tissue of normal adult males and females, along with brain tissue of sex-reversed XX males. We observed partial dosage compensation between XX females and XY males in both brain and heart, with median gene expression from the X in normal males being 0.7 times that of normal females. In brain of sex reversed XX males the median X chromosome output matched that of the normal XX female level, and not that of normal XY males.

**Conclusions:** Partial dosage compensation in the Eastern three-lined skink is similar to several other species of lizard. However, here for the first time we describe dosage compensation in a lizard with natural sex reversal, and show that in sex reversed individuals dosage compensation of the X chromosome follows genotypic sex and not phenotypic sex.
