## Supplemental Table 1 for "Sex chromosome dosage compensation in a sex reversing skink is not influenced by sexual phenotype"

### Sheet: Sheet1
Gene name	Gene ID	Shared or Y specific	PANTHER Family/Subfamily	PANTHER Protein Class	Uniprot accession number
Acrbp	g16319	Y specific	ACROSIN-BINDING PROTEIN (PTHR21362:SF1)	-	Q6AY33
Akap4	g16320	XY shared	A-KINASE ANCHOR PROTEIN 4 (PTHR10226:SF8)	scaffold/adaptor protein(PC00226)	Q60662
ALS9	g16348	Y specific	-	-	A0A1D8PQ86
Ankrd26	g16339	XY shared	ANKYRIN REPEAT DOMAIN-CONTAINING PROTEIN 26-RELATED (PTHR24147:SF60)	-	Q811D2
Arid2	g16370	XY shared	AT-RICH INTERACTIVE DOMAIN-CONTAINING PROTEIN 2 (PTHR46691:SF1)	-	Q68CP9
ATF4	g16378	XY shared	CYCLIC AMP-DEPENDENT TRANSCRIPTION FACTOR ATF-4 (PTHR13044:SF2)	DNA-binding transcription factor(PC00218)	P18848
ATP2B1	g16350	XY shared	PLASMA MEMBRANE CALCIUM-TRANSPORTING ATPASE 1 (PTHR24093:SF245)	primary active transporter(PC00068)	Q98SH2
Brd1	g16324	XY shared	BROMODOMAIN-CONTAINING PROTEIN 1 (PTHR13793:SF17)	zinc finger transcription factor(PC00244)	G5E8P1
CAND1	g16385	XY shared	CULLIN-ASSOCIATED NEDD8-DISSOCIATED PROTEIN 1 (PTHR12696:SF1)	ubiquitin-protein ligase(PC00234)	Q86VP6
CBLL1	g16379	XY shared	E3 UBIQUITIN-PROTEIN LIGASE HAKAI (PTHR13480:SF2)	ubiquitin-protein ligase(PC00234)	Q75N03
CCT2	g16389	XY shared	T-COMPLEX PROTEIN 1 SUBUNIT BETA (PTHR11353:SF23)	chaperonin(PC00073)	Q3ZBH0
CFDP2	g16323	Y specific	-	-	O02751
CNOT2	g16390	XY shared	CCR4-NOT TRANSCRIPTION COMPLEX SUBUNIT 2 (PTHR23326:SF3)	general transcription factor(PC00259)	Q9NZN8
CSNK1E	g16393	XY shared	CASEIN KINASE I ISOFORM EPSILON (PTHR11909:SF428)	non-receptor serine/threonine protein kinase(PC00167)	Q5ZLL1
CTR9	g16345	Y specific	RNA POLYMERASE-ASSOCIATED PROTEIN CTR9 HOMOLOG (PTHR14027:SF2)	general transcription factor(PC00259)	Q6PD62
Entr1	g16321	Y specific	ENDOSOME-ASSOCIATED-TRAFFICKING REGULATOR 1 (PTHR31259:SF6)	-	A2AIW0
Ep300	g16336	XY shared	HISTONE ACETYLTRANSFERASE P300 (PTHR13808:SF29)	histone modifying enzyme(PC00261)	B2RWS6
Etnk1	g16384	XY shared	ETHANOLAMINE KINASE 1 (PTHR22603:SF91)	kinase(PC00137)	Q9D4V0
F54H12	g16358	Y specific	-	-	P34456
FBXL13	g16374	Y specific	F-BOX AND LEUCINE-RICH REPEAT PROTEIN 13 (PTHR13318:SF240)	-	Q8NEE6
Fbxl14	g16398	XY shared	F-BOX_LRR-REPEAT PROTEIN 14 (PTHR13318:SF273)	-	Q8BID8
Frmd4a	g16349	XY shared	FERM DOMAIN-CONTAINING PROTEIN 4A (PTHR46079:SF3)	-	Q8BIE6
FRS2	g16335	XY shared	FIBROBLAST GROWTH FACTOR RECEPTOR SUBSTRATE 2 (PTHR21258:SF40)	scaffold/adaptor protein(PC00226)	Q8WU20
Garin1a	g16330	Y specific	GOLGI-ASSOCIATED RAB2 INTERACTOR PROTEIN 1A (PTHR22574:SF10)	-	Q5RJN7
GDI2	g16341	XY shared	RAB GDP DISSOCIATION INHIBITOR BETA (PTHR11787:SF1)	G-protein modulator(PC00022)	P50395
GOLT1B	g16346	XY shared	VESICLE TRANSPORT PROTEIN GOT1B (PTHR21493:SF79)	lipase(PC00143)	Q9Y3E0
Grin2b	g16362	Y specific	GLUTAMATE RECEPTOR IONOTROPIC, NMDA 2B (PTHR18966:SF382)	transmembrane signal receptor(PC00197)	Q00960
H1-5	g16326	XY shared	HISTONE H1.5 (PTHR11467:SF24)	chromatin/chromatin-binding, or -regulatory protein(PC00077)	D3ZBN0
IFIT5	g16386	Y specific	INTERFERON-INDUCED PROTEIN WITH TETRATRICOPEPTIDE REPEATS 5 (PTHR10271:SF28)	defense/immunity protein(PC00090)	Q13325
Ing3	g16355	XY shared	INHIBITOR OF GROWTH PROTEIN 3 (PTHR10333:SF103)	chromatin/chromatin-binding, or -regulatory protein(PC00077)	Q8VEK6
Kmt2e	g16392	XY shared	INACTIVE HISTONE-LYSINE N-METHYLTRANSFERASE 2E (PTHR46462:SF2)	-	Q3UG20
L1RE1	g16380	Y specific	LINE-1 RETROTRANSPOSABLE ELEMENT ORF1 PROTEIN (PTHR11505:SF217)	viral or transposable element protein(PC00237)	Q9UN81
Lemd3	g16388	XY shared	INNER NUCLEAR MEMBRANE PROTEIN MAN1-RELATED (PTHR48036:SF10)	RNA splicing factor(PC00148)	Q9WU40
LRRC4	g16329	XY shared	LEUCINE-RICH REPEAT-CONTAINING PROTEIN 4 (PTHR24369:SF9)	cell adhesion molecule(PC00069)	Q9HBW1
Luc7l2	g16365	XY shared	RNA-BINDING PROTEIN LUC7-LIKE 2-RELATED (PTHR12375:SF28)	-	Q7TNC4
Mgat3	g16396	XY shared	BETA-1,4-MANNOSYL-GLYCOPROTEIN 4-BETA-N-ACETYLGLUCOSAMINYLTRANSFERASE (PTHR12224:SF0)	glycosyltransferase(PC00111)	Q02527
MKRN1	g16322	XY shared	E3 UBIQUITIN-PROTEIN LIGASE MAKORIN-1 (PTHR11224:SF37)	ubiquitin-protein ligase(PC00234)	Q9TT91
NAMPT	g16357	XY shared	NICOTINAMIDE PHOSPHORIBOSYLTRANSFERASE (PTHR43816:SF1)	transferase(PC00220)	Q52I78
NR2C1	g16328	XY shared	NUCLEAR RECEPTOR SUBFAMILY 2 GROUP C MEMBER 1 (PTHR24083:SF49)	C4 zinc finger nuclear receptor(PC00169)	Q5RCZ5
NUDT4B	g16334	XY shared	DIPHOSPHOINOSITOL POLYPHOSPHATE PHOSPHOHYDROLASE 2-RELATED (PTHR12629:SF6)	phosphatase(PC00181)	A0A024RBG1
POLDIP3	g16364	XY shared	POLYMERASE DELTA-INTERACTING PROTEIN 3 (PTHR19965:SF96)	RNA metabolism protein(PC00031)	Q9BY77
Ppp1r12a	g16376	XY shared	PROTEIN PHOSPHATASE 1 REGULATORY SUBUNIT 12A (PTHR24179:SF20)	phosphatase modulator(PC00184)	Q90623
Rbm17	g16331	XY shared	SPLICING FACTOR 45 (PTHR13288:SF8)	RNA splicing factor(PC00148)	Q8JZX4
RE2	g16381	Y specific	-	-	Q9ZT94
RPL18A	g16387	XY shared	LARGE RIBOSOMAL SUBUNIT PROTEIN EL20 (PTHR10052:SF50)	ribosomal protein(PC00202)	Q02543
RSBN1L	g16352	XY shared	LYSINE-SPECIFIC DEMETHYLASE RSBN1L (PTHR13354:SF9)	-	Q6PCB5
SCAF11	g16372	XY shared	PROTEIN SCAF11 (PTHR47048:SF1)	-	Q99590
SEPHS1	g16347	XY shared	SELENIDE, WATER DIKINASE 1 (PTHR10256:SF2)	transferase(PC00220)	Q5RF87
SLC38A2	g16371	Y specific	SODIUM-COUPLED NEUTRAL AMINO ACID SYMPORTER 2 (PTHR22950:SF207)	amino acid transporter(PC00046)	Q5F468
STRAP	g16353	XY shared	SERINE-THREONINE KINASE RECEPTOR-ASSOCIATED PROTEIN (PTHR19877:SF19)	translation initiation factor(PC00224)	Q5ZL33
TASOR2	g16340	Y specific	PROTEIN TASOR 2 (PTHR16207:SF10)	-	Q5VWN6
TBC1D22A	g16397	XY shared	TBC1 DOMAIN FAMILY MEMBER 22A (PTHR22957:SF255)	GTPase-activating protein(PC00257)	Q8WUA7
TCF20	g16360	XY shared	TRANSCRIPTION FACTOR 20 (PTHR14955:SF7)	zinc finger transcription factor(PC00244)	Q9UGU0
TOB2	g16351	XY shared	PROTEIN TOB2 (PTHR17537:SF3)	-	Q14106
Ubn2	StitchedNg22	XY shared	UBINUCLEIN-2 (PTHR21669:SF10)	scaffold/adaptor protein(PC00226)	Q80WC1
USP15	StitchedPg45	Y specific	UBIQUITIN CARBOXYL-TERMINAL HYDROLASE 15 (PTHR21646:SF28)	cysteine protease(PC00081)	Q9Y4E8
WASL	g16383	XY shared	ACTIN NUCLEATION-PROMOTING FACTOR WASL (PTHR13037:SF23)	-	O00401
WBP11	g16327	XY shared	WW DOMAIN-BINDING PROTEIN 11 (PTHR13361:SF3)	-	Q9Y2W2
WNK1	g16354	XY shared	NUCLEAR RECEPTOR-BINDING PROTEIN-RELATED (PTHR24361:SF613)	non-receptor serine/threonine protein kinase(PC00167)	Q9H4A3
YAF2	g16375	XY shared	YY1-ASSOCIATED FACTOR 2 (PTHR12920:SF2)	transcription cofactor(PC00217)	Q8IY57
ZBED4	g16325	XY shared	ZINC FINGER BED DOMAIN-CONTAINING PROTEIN 4 (PTHR46481:SF4)	-	O75132
Znf800	g16332	XY shared	ZINC FINGER PROTEIN 800 (PTHR21020:SF0)	-	Q0VEE6
