## Supplemental Table 2 for "Sex chromosome dosage compensation in a sex reversing skink is not influenced by sexual phenotype"

### Sheet: SupplementalTable2
source	term_name	term_id	highlighted	adjusted_p_value	negative_log10_of_adjusted_p_value	term_size	query_size	intersection_size	effective_domain_size	intersections
GO:MF	histone H4 acetyltransferase activity	GO:0010485	TRUE	0.00777452	2.1093261426369416	22	46	3	20212	BRD1,EP300,ING3
GO:BP	regulation of DNA-templated transcription	GO:0006355	TRUE	0.011197469518645666	1.950880111102699	3446	44	20	21031	ARID2,ATF4,BRD1,CAND1,CNOT2,EP300,H1-5,ING3,KMT2E,NAMPT,NR2C1,PPP1R12A,STRAP,TCF20,TOB2,WASL,WNK1,YAF2,ZBED4,ZNF800
GO:BP	regulation of RNA biosynthetic process	GO:2001141	FALSE	0.012149420959463786	1.9154444200164673	3464	44	20	21031	ARID2,ATF4,BRD1,CAND1,CNOT2,EP300,H1-5,ING3,KMT2E,NAMPT,NR2C1,PPP1R12A,STRAP,TCF20,TOB2,WASL,WNK1,YAF2,ZBED4,ZNF800
GO:BP	positive regulation of nucleobase-containing compound metabolic process	GO:0045935	FALSE	0.018716689556872713	1.7277709629867932	2052	44	15	21031	ARID2,ATF4,CAND1,CCT2,CNOT2,EP300,ING3,KMT2E,NAMPT,PPP1R12A,TCF20,WASL,WNK1,YAF2,ZBED4
GO:BP	DNA-templated transcription	GO:0006351	FALSE	0.0193407	1.7135286204934495	3569	44	20	21031	ARID2,ATF4,BRD1,CAND1,CNOT2,EP300,H1-5,ING3,KMT2E,NAMPT,NR2C1,PPP1R12A,STRAP,TCF20,TOB2,WASL,WNK1,YAF2,ZBED4,ZNF800
GO:BP	RNA biosynthetic process	GO:0032774	FALSE	0.0222037	1.6535738568464957	3601	44	20	21031	ARID2,ATF4,BRD1,CAND1,CNOT2,EP300,H1-5,ING3,KMT2E,NAMPT,NR2C1,PPP1R12A,STRAP,TCF20,TOB2,WASL,WNK1,YAF2,ZBED4,ZNF800
GO:BP	nucleobase-containing compound biosynthetic process	GO:0034654	FALSE	0.0315481	1.501027171005238	4027	44	21	21031	ARID2,ATF4,BRD1,CAND1,CCT2,CNOT2,EP300,H1-5,ING3,KMT2E,NAMPT,NR2C1,PPP1R12A,STRAP,TCF20,TOB2,WASL,WNK1,YAF2,ZBED4,ZNF800
GO:BP	regulation of nucleobase-containing compound metabolic process	GO:0019219	FALSE	0.036361524029209814	1.439357922380621	4063	44	21	21031	ARID2,ATF4,BRD1,CAND1,CCT2,CNOT2,EP300,H1-5,ING3,KMT2E,NAMPT,NR2C1,PPP1R12A,STRAP,TCF20,TOB2,WASL,WNK1,YAF2,ZBED4,ZNF800
GO:BP	heterocycle biosynthetic process	GO:0018130	FALSE	0.042819	1.3683631537919063	4105	44	21	21031	ARID2,ATF4,BRD1,CAND1,CCT2,CNOT2,EP300,H1-5,ING3,KMT2E,NAMPT,NR2C1,PPP1R12A,STRAP,TCF20,TOB2,WASL,WNK1,YAF2,ZBED4,ZNF800
GO:BP	regulation of RNA metabolic process	GO:0051252	FALSE	0.0435708	1.3608040811455973	3763	44	20	21031	ARID2,ATF4,BRD1,CAND1,CNOT2,EP300,H1-5,ING3,KMT2E,NAMPT,NR2C1,PPP1R12A,STRAP,TCF20,TOB2,WASL,WNK1,YAF2,ZBED4,ZNF800
GO:BP	cellular nitrogen compound biosynthetic process	GO:0044271	FALSE	0.0436572	1.3599436357765515	4836	44	23	21031	ARID2,ATF4,BRD1,CAND1,CCT2,CNOT2,EP300,H1-5,ING3,KMT2E,NAMPT,NR2C1,POLDIP3,PPP1R12A,RPL18A,STRAP,TCF20,TOB2,WASL,WNK1,YAF2,ZBED4,ZNF800
GO:BP	aromatic compound biosynthetic process	GO:0019438	FALSE	0.0446749	1.3499364997181003	4116	44	21	21031	ARID2,ATF4,BRD1,CAND1,CCT2,CNOT2,EP300,H1-5,ING3,KMT2E,NAMPT,NR2C1,PPP1R12A,STRAP,TCF20,TOB2,WASL,WNK1,YAF2,ZBED4,ZNF800
