## Supplemental Table 3 for "Sex chromosome dosage compensation in a sex reversing skink is not influenced by sexual phenotype"

### Sheet: SupplementalTable3
source	term_name	term_id	highlighted	adjusted_p_value	negative_log10_of_adjusted_p_value	term_size	query_size	intersection_size	effective_domain_size	intersections
GO:MF	histone H4 acetyltransferase activity	GO:0010485	TRUE	0.0135846	1.866953802848981	22	56	3	20212	BRD1,EP300,ING3
GO:BP	positive regulation of biological process	GO:0048518	TRUE	0.012745162664269246	1.894654617335261	6250	54	32	21031	ARID2,ATF4,ATP2B1,BRD1,CAND1,CBLL1,CCT2,CNOT2,CSNK1E,CTR9,ENTR1,EP300,FRMD4A,FRS2,GOLT1B,GRIN2B,IFIT5,ING3,KMT2E,MGAT3,NAMPT,NR2C1,POLDIP3,PPP1R12A,SLC38A2,TCF20,TOB2,USP15,WASL,WNK1,YAF2,ZBED4
GO:BP	positive regulation of nucleobase-containing compound metabolic process	GO:0045935	TRUE	0.017875292932965765	1.7477468324288015	2052	54	17	21031	ARID2,ATF4,CAND1,CCT2,CNOT2,CTR9,EP300,ING3,KMT2E,NAMPT,PPP1R12A,SLC38A2,TCF20,WASL,WNK1,YAF2,ZBED4
GO:BP	positive regulation of cellular process	GO:0048522	FALSE	0.020890333534431555	1.6800546260318125	5717	54	30	21031	ARID2,ATF4,BRD1,CAND1,CBLL1,CCT2,CNOT2,CSNK1E,CTR9,ENTR1,EP300,FRMD4A,FRS2,GOLT1B,GRIN2B,IFIT5,ING3,KMT2E,MGAT3,NAMPT,NR2C1,POLDIP3,PPP1R12A,SLC38A2,TCF20,USP15,WASL,WNK1,YAF2,ZBED4
